# Dynamic zonal identity is a functional determinant of liver disease

**DOI:** 10.64898/2026.11.10.765616

**Authors:** Tyler M. Yasaka, Hiroki Inada, Chang Kyung Kim, Anya Singh-Varma, Shikai Hu, Brandon M. Lehrich, Leon Min, Minakshi Poddar, Anisha Jain, Vik Meadows, Ravi P. Rai, Ian Sipula, Fiona M. Bello, Dillon C. Gavlock, Yasuhito Tanaka, Amber M. Vandevender, Sucha Singh, Yumeng Ren, Fu-Ying Qin, Shikhar Uttam, Aaron Bell, Xiaochao Ma, Reben Raeman, Jia-Jun Liu, Silvia Liu, Jacquelyn A Brown, Mark T. Miedel, Michael J. Jurczak, Yu-Chiao Chiu, Stephane Angers, Nicholas K.H. Khoo, Satdarshan P. Monga

**Author notes:** Corresponding Authors: Satdarshan P. Monga, M.D., Endowed Chair, Professor and Chairman, Department of Pharmacology and Chemical Biology, Director, Organ Pathobiology and Therapeutics Institute, and Pittsburgh Liver Research Center, University of Pittsburgh School of Medicine, 3550 Terrace Street, Scaife Hall, Room A919, Pittsburgh, PA 15213, Nicholas K.H. Khoo, Ph.D. Assistant Professor, Department of Pharmacology and Chemical Biology, Organ Pathobiology and Therapeutics Institute, 3550 Terrace Street, Scaife Hall, Room S927.1, Pittsburgh, PA 15213. These authors contributed equally to this work (Tyler M. Yasaka, Hiroki Inada, Chang Kyung Kim).

## Abstract

Liver zonation demarcates functional division of labor within the hepatic lobule, yet how zonal identity is reshaped during disease remains poorly understood. We developed RIZLiver, a Bayesian framework that infers zonal identity from gene expression without spatial coordinates. RIZLiver identified progressive loss of zone-3 metabolic identity with advancing stages of metabolic dysfunction–associated steatotic liver disease (MASLD) across independent patient cohorts. Complementary mouse models reveal that perturbing zonal identity shifts susceptibility to diet-induced metabolic injury, linking zone-3 identity to adaptive lipid utilization through β-catenin and PPARα. *CTNNB1*-mutated hepatocellular carcinomas (HCC) showed an enriched zone-3 and lipid-oxidative phenotype, extending metabolic perturbations beyond MASLD. Pharmacologic reactivation of the zone-3 program shows a therapeutic effect in MASLD. Conversely, interfering with lipid-metabolic addiction in *CTNNB1*-mutated HCC by targeting PPARα yielded a therapeutic benefit. Our findings identify zonation as a dynamic component of disease phenotype and its restoration as a potential therapy.

**Highlights:**

- RIZLiver infers hepatic zonal identity from gene expression
- MASLD progression is characterized by exhaustion of zone-3 identity
- Wnt-active HCCs acquire a targetable zone-3 reprogramming
- Zone 3 engages a targetable, adaptive lipid utilization program

**Graphical Abstract:** 
