## Supplementary Tables for "Dynamic zonal identity is a functional determinant of liver disease"

### Sheet: Supplementary Table 1
Sample	Race	Sex	Age	Pathologic T	Pathologic N	Pathologic M
Control	White	Male	68
HCC1	African American	Male	75	T1	Nx	Mx
HCC2	White	Male	70	T2	N0	Mx
HCC3	White	Female	75	T3	Nx	M1
HCC4	White	Male	73	T2	Nx	Mx
HCC5	White	Male	80	T3	M0	M0
HCC6	White	Male	80	T4	N0	M1

### Sheet: Supplementary Table 2
Supplementary Table 1. Sequence of genotyping primers
Primer name	Sequence (5’-3’)
Lrat-Cre-F	CCTTTCTTTGACCCCCTGCAC
Lrat-Cre-R	GACCGGCAAACGGACAGAAG
ROSA-EYFP-F_wt	GGAGCGGGAGAAATGGATATG
ROSA-EYFP_common	AAGACCGCGAAGAGTTTGTC
ROSA-EYFP-R	AAAGTCGCTCTGAGTTGTTAT
Evi-Flox-F	AGGCTTCGAACGTAACTGACC
Evi-Flox-R	CTCAGAACTCCCTTCTTGAAGC

### Sheet: Supplementary Table 3
Supplementary Table 2. Size of PCR products
Primer name	WT (bp)	Mutant (bp)
Lrat-Cre	-	334
Rosa-EYFP	602	324
Wls	411	556

### Sheet: Supplementary Table 4
Supplementary Table 4: Antibodies used for immunohistochemistry in the study.
Name	Supplier	Catalog Number	Antigen Retrieval	Primary dilution	Incubation time	Secondary dilution
Cyp2e1	Sigma Aldrich	HPA009128	Sodium Citrate (pH=6) Microwave 12 min	1:200	Overnight 4℃	1:500
Cep2f2	Santa Cruz Biotechnology	374540	Sodium Citrate (pH=6) Pressure Cooker 20 min	1:200	Overnight 4℃	1:500
Cyp1a2	Santa Cruz Biotechnology	53241	Sodium Citrate (pH=6) Microwave 12 min	1:200	Overnight 4℃	1:500
Ki67	Cell Signaling	12202	Sodium Citrate (pH=6) Pressure Cooker 20 min	1:500	Overnight 4℃	1:500
Ccnd1	Abcam	134175	Tris EDTA (pH=9) Steam 20 min	1:200	Overnight 4℃	1:500
α-sma	Abcam	5694	Sodium Citrate (pH=6) Pressure Cooker 20 min	1:200	Overnight 4℃	1:500
Desmin	Novus	NBP3-33531	Sodium Citrate (pH=6) Pressure Cooker 20 min	1:200	Overnight 4℃	1:500
GFP	Aves	NC9510598	Sodium Citrate (pH=6) Pressure Cooker 20 min	1:100	Overnight 4℃	1:5000
Myc-Tag	Cell Signaling	2278	Sodium Citrate (pH=6) Pressure Cooker 20 min	1:200	Overnight 4℃	1:1000
CD45	Abcam	10558	Sodium Citrate (pH=6) Pressure Cooker 20 min	1:200	Overnight 4℃	1:1000
F4/80	Abcam	6640	Proteinase K 5 min	1:100	2h	1:100
Tbx3	Thermo Fisher	42-4800	Sodium Citrate (pH=6) Pressure Cooker 20 min	1:200	Overnight 4℃	1:500

### Sheet: Supplementary Table 5
Supplementary Table 5. The list of qPCR primers,
Gene	Forward 5'-3'	Reverse 5'-3'
Rspo3	CCAAGTGGATATTACGGAACTCG	CGCAACTGTCAAGGCACTTTCC
Acsl1	ATCAGGCTGCTTATGGACGACC	CCAACAGCCATCGCTTCAAGGA
Cyp4a10	GCTACTCAAGGCTTTCCAGCAG	CCAGAACCATCTAGGAAAGGCAC
Acadm	AGGATGACGGAGCAGCCAATGA	GCCGTTGATAACATACTCGTCAC
Ppara	ACCACTACGGAGTTCACGCATG	GAATCTTGCAGCTCCGATCACAC
Cpt1a	GGCATAAACGCAGAGCATTCCTG	CAGTGTCCATCCTCTGAGTAGC
Acox1	GCCATTCGATACAGTGCTGTGAG	CCGAGAAAGTGGAAGGCATAGG
Ccl2	AATGAGTAGCAGCAGGTGAGTG	GAAGCCAGCTCTCTCTTCCTC
Tgfb1	TGACGTCACTGGAGTTGTACGG	GGTTCATGTCATGGATGGTGC
Col1a1	CAATGCAATGAAGAACTGGACTGT	TCCTACATCTTCTGAGTTTGGTGA
Fzd4	GGTGAAGAGGAGCCTGAACT	CAATCAGGAAGGTCAGCACG
LRP5	GCAAGAACCTCTATTGGGCG	CCCACCTTGTCTACCAGTGT
LRP6	ATCTCCGGCGAATTGAAAGC	CTGCATGGATGTCACTCAGC
Tnfa	AGCACAGAAAGCATGATCCG	CTGATGAGAGGGAGGCCATT
IL1b	GCAGCACATCAACAAGAGCT	TTGTTCATCTCGGAGCCTGT
Pparg	AGGGCGATCTTGACAGGAAA	CGAAACTGGCACCCCTTGAAA
Cd36	GTGCAAAACCCCAGATGCGT	TCCAACAGACAGTGAAGGCT
Fasn	CCGTGCTCTATACCACTGCT	GGCAAAGCTGGTGTCATCAA
Acc1	CCGTGCTGGGAAGGTTAA	CTATACACACGCAGGGTCA
Srebf1	CCCACCTCAAACCTGGATCT	AAGCAGCAAGATGTCCTCT
Cyp2e1	AGGCTGTCAAGGAGGTGCTACT	AAAACCTCCGCACGTCCTTCCA
Cyp1a2	CATCACAAGTGCCCTGTTCAAGC	AATGCTCCAGGTGATGGCTGTG
Cyp2f2	AGGAGGCTCTTGTGGACAAAGG	CCGCAGGATTTGGACAGAGAAC
Rnf43	CCGGGTCATTTCGTGCCTC	CCTGGTTCCTGGTAAGATGGAG
Axin2	CAGCTGAAAACGGATTCAGG	CAGTTTCAGTTTCTCCAGCC
Tbx3	AGATCCGGTTATCCCTGGGAC	CAGCAGCCCCCACTAACTG
Fzd1	AACCTACTTTCTTCCCCCTG	CATTCCTTCACCAAGCTTCC
Fzd5	GTCGCCAAAGTCCAATCAAG	AGCTACATCTTCCCTACCCT
Fzd6	CAAAAGGAGGAACTTGGTGG	TAAAAGGGGAATCGACAGCT
Fzd8	CGTTTTTGCACTTTCCCCAA	CAAACTGTCCATCCACACAC
Lrp5	GCAAGAACCTCTATTGGGCG	CCCACCTTGTCTACCAGTGT
Lrp6	ATCTCCGGCGAATTGAAAGC	CTGCATGGATGTCACTCAGC
